# No one tool to rule them all: Prokaryotic gene prediction tool performance is highly dependent on the organism of study

**DOI:** 10.1101/2021.05.21.445150

**Authors:** Nicholas J. Dimonaco, Wayne Aubrey, Kim Kenobi, Amanda Clare, Christopher J. Creevey

**Affiliations:** Institute of Biological, Environmental and Rural Sciences, Aberystwyth University, Aberystwyth, SY23 3PD, Wales, UK; Department of Computer Science, Aberystwyth University, Aberystwyth, SY23 3DB, Wales, UK; Department of Mathematics, Aberystwyth University, Aberystwyth, SY23 3BZ, Wales, UK; School of Biological Sciences, Queen’s University Belfast, Belfast, BT7 1NN, Northern Ireland, UK

## Abstract

**Motivation:** The biases in Open Reading Frame (ORF) prediction tools, which have been based on historic genomic annotations from model organisms, impact our understanding of novel genomes and metagenomes. This hinders the discovery of new genomic information as it results in predictions being biased towards existing knowledge. To date users have lacked a systematic and replicable approach to identify the strengths and weaknesses of any ORF prediction tool and allow them to choose the right tool for their analysis.

**Results:** We present an evaluation framework (ORForise) based on a comprehensive set of 12 primary and 60 secondary metrics that facilitate the assessment of the performance of ORF prediction tools. This makes it possible to identify which performs better for specific use-cases. We use this to assess 15 *ab initio* and model-based tools representing those most widely used (historically and currently) to generate the knowledge in genomic databases. We find that the performance of any tool is dependent on the genome being analysed, and no individual tool ranked as the most accurate across all genomes or metrics analysed. Even the top-ranked tools produced conflicting gene collections which could not be resolved by aggregation. The ORForise evaluation framework provides users with a replicable, data-led approach to make informed tool choices for novel genome annotations and for refining historical annotations.

**Availability:** https://github.com/NickJD/ORForise

**Supplementary information:** Supplementary data are available at bioRxiv online.
