## Supplemental Results 1 (Top 12 Metric Results) for "No one tool to rule them all: Prokaryotic gene prediction tool performance is highly dependent on the organism of study"

### Sheet: Sheet1
Bacillus subtilis (B. subtilis) - Strain BEST7003 - Assembly ASM52304v1
Tool	Percentage_of_Genes_Detected	Percentage_of_ORFs_that_Detected_a_Gene	Percent_Difference_of_All_ORFs	Median_Length_Difference	Percentage_of_Perfect_Matches	Median_Start_Difference_of_Matched_ORFs	Median_Stop_Difference_of_Matched_ORFs	Percent_Difference_of_Matched_ORFs_Overlapping_Another_ORF	Percent_Difference_of_Short-Matched-ORFs	Precision	Recall	False_Discovery_Rate
BacillusStrain Details	Number of Protein Coding Genes 4011			767	N/A		N/A	N/A	N/A	N/A	N/A	N/A
GeneMarkS	98.83	96.26	2.67	-1.17	94.1	3	N/A	0.7	-10.58	0.96	0.99	0.04
Prodigal	98.3	98.18	0.12	0	93.15	3	N/A	-1.4	-13.87	0.98	0.98	0.02
MetaGeneAnnotator	99.85	99.18	0.67	-0.39	98.6	3	N/A	1.17	-1.09	0.99	1	0.01
GeneMarkS-2	98.11	98.87	-0.77	0.78	95.1	3	N/A	-3.62	-15.33	0.99	0.98	0.01
MetaGeneMark	97.78	97.32	0.47	0.39	70.09	3	N/A	2.8	-22.26	0.97	0.98	0.03
GeneMark_HMM/E. coli Model	96.73	96.4	0.35	-0.39	81.49	-3	N/A	-3.85	-19.34	0.96	0.97	0.04
GeneMark_HA	97.18	96.1	1.12	0	67.27	3	N/A	10.62	-25.73	0.96	0.97	0.04
FragGeneScan	97.63	93.22	4.74	-2.35	75.31	3	N/A	-16.8	-22.08	0.93	0.98	0.07
GLIMMER-3	96.51	93.03	3.74	-2.35	65.59	3	N/A	-14.12	-18.07	0.93	0.97	0.07
MetaGene	92.05	97.75	-5.83	3.13	66.96	3	N/A	-14.47	-33.58	0.98	0.92	0.02
GeneMark_HMM/S. Aureus Model	98.28	96.24	2.12	-0.78	93.3	-3	N/A	-3.5	-13.14	0.96	0.98	0.04
FGENESB/E. coli Model	82.65	82.38	0.32	-11.73	83.44	-3	N/A	-46.21	-28.65	0.82	0.83	0.18
Augutus/S. Aureus Model	94.91	97.49	-2.64	1.56	90.33	-3	N/A	-21.35	-24.64	0.98	0.95	0.02
Augutus/E. coli Model	80.93	94.77	-14.61	5.48	78.13	-3	N/A	-49.82	-52.55	0.95	0.81	0.05
FGENESB/S. Aureus Model	85.46	86.09	-0.72	-9	86.7	-3	N/A	-42.36	-29.01	0.86	0.85	0.14
TransDecoder	82	97.16	-15.61	12.13	62.27	3	N/A	-25.09	-98.91	0.98	0.82	0.02
EasyGene/E. coli Model	80.88	97.62	-17.15	11.73	85.02	-3	N/A	-34.31	-81.39	0.98	0.81	0.02
GeneMark/E. coli Model	23.14	63.69	-63.67	-9.39	45.04	9	N/A	-92.42	-92.7	0.64	0.23	0.36
Augustus/H. sapiens Model	53.33	68.12	-21.72	3.52	32.16	3	25	-99.53	-90.33	0.68	0.53	0.32
GeneMark/S. Aureus Model	57.22	83	-31.06	-1.56	56.86	6	N/A	-63.59	-66.42	0.83	0.57	0.17
EasyGene/S. Aureus Model	77.04	91.88	-16.16	0	91.26	-3	N/A	-47.96	-58.39	0.92	0.77	0.08
Caulobacter crescentus (C. crescentus) - Strain CB15 - Assembly ASM690v1
Tool	Percentage_of_Genes_Detected	Percentage_of_ORFs_that_Detected_a_Gene	Percent_Difference_of_All_ORFs	Median_Length_Difference	Percentage_of_Perfect_Matches	Median_Start_Difference_of_Matched_ORFs	Median_Stop_Difference_of_Matched_ORFs	Percent_Difference_of_Matched_ORFs_Overlapping_Another_ORF	Percent_Difference_of_Short-Matched-ORFs	Precision	Recall	False_Discovery_Rate
Caul Details	Number of Protein Coding Genes 3737			827	N/A	N/A	N/A	N/A	N/A	N/A	N/A	N/A
GeneMarkS	92	91.75	0.27	-1.81	65.97	-3	N/A	-31.81	-23.59	0.92	0.92	0.08
Prodigal	91.87	92.68	-0.88	0	69.71	-3	N/A	-28.21	-27.82	0.93	0.92	0.07
MetaGeneAnnotator	92.59	91.87	0.78	-1.81	68.64	-3	N/A	-25.59	-26.41	0.92	0.93	0.08
GeneMarkS-2	92.24	92.79	-0.59	0	67.74	-3	N/A	-27.39	-28.17	0.93	0.92	0.07
MetaGeneMark	92.83	92.02	0.88	-1.81	68.38	-3	N/A	-28.37	-22.54	0.92	0.93	0.08
GeneMark_HMM/E. coli Model	92.8	89.54	3.64	-4.35	67.79	-3	N/A	-24.12	-23.24	0.89	0.93	0.11
GeneMark_HA	92.19	91.92	0.29	-1.45	69.2	3	N/A	-26.66	-24.3	0.92	0.92	0.08
FragGeneScan	88.65	91.02	-2.6	1.09	65.98	3	N/A	-49.71	-38.38	0.91	0.89	0.09
GLIMMER-3	91.22	90.3	1.02	-2.54	64.65	-3	N/A	-31.56	-26.76	0.9	0.91	0.1
MetaGene	91.76	92.08	-0.35	-0.73	69.38	-6	N/A	-25.76	-34.51	0.92	0.92	0.08
GeneMark_HMM/S. Aureus Model	27.46	23.93	14.72	-21.77	55.46	6	N/A	-83.32	-73.59	0.24	0.27	0.76
FGENESB/E. coli Model	88.2	88.79	-0.67	-2.54	64.53	-3	N/A	-39.98	-39.79	0.89	0.88	0.11
Augutus/S. Aureus Model	3.93	5.58	-29.52	-20.68	38.78	-21	N/A	-99.43	-97.18	0.06	0.04	0.94
Augutus/E. coli Model	91.01	93	-2.14	1.09	66.95	-3	N/A	-34.83	-39.44	0.93	0.91	0.07
FGENESB/S. Aureus Model	6.37	4.77	33.5	-43.17	34.45	-9	N/A	-99.67	-92.25	0.05	0.06	0.95
TransDecoder	79.26	91.76	-13.62	7.98	64.28	6	N/A	-48.41	-98.59	0.92	0.79	0.08
EasyGene/E. coli Model	70.78	87.29	-18.92	8.34	62.04	-3	N/A	-62.55	-90.85	0.88	0.71	0.12
GeneMark/E. coli Model	87.08	85.32	2.06	1.09	65.24	-3	N/A	-1.88	-54.23	0.85	0.87	0.15
Augustus/H. sapiens Model	78.75	80.87	-2.62	-3.02	41.79	-4	12	N/A	-59.51	0.81	0.79	0.19
GeneMark/S. Aureus Model	0.19	0.73	-74.5	-69.65	14.29	-21	N/A	N/A	-98.94	0	0	1
EasyGene/S. Aureus Model	0.59	2.35	-74.9	-38.63	45.45	-7.5	N/A	N/A	N/A	0.04	0.01	0.96
Escherichia coli (E. coli) K-12 - Strain ER3413 - Assembly ASM80076v1
Tool	Percentage_of_Genes_Detected	Percentage_of_ORFs_that_Detected_a_Gene	Percent_Difference_of_All_ORFs	Median_Length_Difference	Percentage_of_Perfect_Matches	Median_Start_Difference_of_Matched_ORFs	Median_Stop_Difference_of_Matched_ORFs	Percent_Difference_of_Matched_ORFs_Overlapping_Another_ORF	Percent_Difference_of_Short-Matched-ORFs	Precision	Recall	False_Discovery_Rate
E-Coli K-12 Strain Details	Number of Protein Coding Genes 4052			848	N/A	N/A	N/A	N/A	N/A	N/A	N/A	N/A
GeneMarkS	97.58	91.4	6.74	-4.25	89.55	-6	N/A	-5.81	-18.31	0.92	0.98	0.08
Prodigal	98.05	93.15	5.21	-2.83	94.11	-3	N/A	-3.83	-16.63	0.93	0.98	0.07
MetaGeneAnnotator	96.64	91.92	5.11	-3.89	91.06	-3	N/A	-8.32	-21.45	0.92	0.97	0.08
GeneMarkS-2	97.41	93.77	3.85	-1.77	93.03	-6	N/A	-5.81	-21.93	0.94	0.97	0.06
MetaGeneMark	96.84	92.48	4.66	-2.48	82.33	-6	N/A	-3.29	-27.47	0.92	0.97	0.08
GeneMark_HMM/E. coli Model	97.53	91.48	6.59	-4.25	89.65	-6	N/A	-5.91	-18.55	0.92	0.98	0.08
GeneMark_HA	95.29	90.74	4.96	-2.83	78.44	3	N/A	-2.41	-33.25	0.9	0.95	0.1
FragGeneScan	95.73	86.14	11.08	-7.43	86.87	-3	N/A	-23.44	-27.47	0.86	0.96	0.14
GLIMMER-3	95.63	89.32	7.03	-4.25	77.36	-3	N/A	-12.05	-26.02	0.9	0.96	0.1
MetaGene	93.73	93.06	0.69	-1.06	78.64	-3	N/A	-8.98	-33.73	0.93	0.94	0.07
GeneMark_HMM/S. Aureus Model	94.6	88.81	6.49	-4.6	88.36	-3	N/A	-9.97	-28.67	0.89	0.95	0.11
FGENESB/E. coli Model	95.85	88.53	8.24	-7.08	90.29	-3	-3	-12.81	-18.31	0.89	0.96	0.11
Augutus/S. Aureus Model	87.61	88.75	-1.31	-1.42	80.39	-3	N/A	-44.8	-44.1	0.89	0.88	0.11
Augutus/E. coli Model	94.1	94.05	0.02	0.35	92.68	-3	N/A	-12.71	-29.88	0.94	0.94	0.06
FGENESB/S. Aureus Model	55.5	53.16	4.42	-34.32	65.27	-6	N/A	-86.53	-60.72	0.53	0.56	0.47
TransDecoder	86.23	95.33	-9.58	8.14	77.93	-3	N/A	-16.54	-97.83	0.96	0.86	0.04
EasyGene/E. coli Model	93.93	95.29	-1.46	2.48	92.51	-3	N/A	-9.97	-46.99	0.95	0.94	0.05
GeneMark/E. coli Model	88.08	93.67	-6	3.54	72.37	3	N/A	10.73	-53.49	0.94	0.88	0.06
Augustus/H. sapiens Model	60.29	66.18	-8.93	-3.89	34.32	-15	20	-99.56	-87.47	0.66	0.6	0.34
GeneMark/S. Aureus Model	39.96	55.9	-28.53	-34.49	64.11	6	N/A	-86.75	-76.14	0.56	0.4	0.44
EasyGene/S. Aureus Model	31.49	61.26	-48.59	-27.59	80.25	-13.5	N/A	-93.65	-86.27	0.61	0.31	0.39
Mycoplasma genitalium (M. genitalium) - Strain G37 - Assembly ASM2732v1
Tool	Percentage_of_Genes_Detected	Percentage_of_ORFs_that_Detected_a_Gene	Percent_Difference_of_All_ORFs	Median_Length_Difference	Percentage_of_Perfect_Matches	Median_Start_Difference_of_Matched_ORFs	Median_Stop_Difference_of_Matched_ORFs	Percent_Difference_of_Matched_ORFs_Overlapping_Another_ORF	Percent_Difference_of_Short-Matched-ORFs	Precision	Recall	False_Discovery_Rate
Myco Strain Details	Number of Protein Coding Genes 476			885.5	N/A	88.45	N/A	N/A	N/A	N/A	N/A	N/A
GeneMarkS	39.5	16.83	134.66	-66.23	61.17	19.5	-93	-82.35	-26.09	0.17	0.39	0.83
Prodigal	39.92	19.1	109.03	-62.17	67.37	67.5	-85.5	-83.71	-17.39	0.19	0.4	0.81
MetaGeneAnnotator	38.87	20.98	85.29	-58.44	67.57	31.5	-85.5	-85.52	-21.74	0.21	0.39	0.79
GeneMarkS-2	39.08	18.75	108.4	-62.17	62.37	9	-85.5	-85.52	-26.09	0.19	0.39	0.81
MetaGeneMark	39.5	20.02	97.27	-60.14	65.96	31.5	-85.5	-84.62	-21.74	0.2	0.39	0.8
GeneMark_HMM/E. coli Model	35.29	22.83	54.62	-55.39	62.5	36	-96	-87.33	-47.83	0.23	0.35	0.77
GeneMark_HA	38.87	19.72	97.06	-60.47	65.41	33	-93	-84.62	-30.43	0.2	0.39	0.8
FragGeneScan	36.76	19.86	85.08	-58.78	66.86	31.5	-85.5	-90.95	-39.13	0.2	0.37	0.8
GLIMMER-3	39.71	17.9	121.85	-64.54	64.55	21	-85.5	-85.52	-21.74	0.18	0.4	0.82
MetaGene	39.29	21.57	82.14	-58.1	65.78	33	-93	-85.97	-21.74	0.21	0.39	0.79
GeneMark_HMM/S. Aureus Model	36.76	20.54	78.99	-58.1	58.29	24	-96	-84.16	-47.83	0.21	0.37	0.79
FGENESB/E. coli Model	28.57	17.57	62.61	-64.54	61.03	84	-121.5	-96.38	-34.78	0.18	0.29	0.82
Augutus/S. Aureus Model	37.39	21.14	76.89	-57.59	62.36	31.5	-85.5	-86.43	-34.78	0.21	0.37	0.79
Augutus/E. coli Model	14.29	29.57	-51.68	-40.49	57.35	105	-73.5	-99.1	-86.96	0.29	0.14	0.71
FGENESB/S. Aureus Model	34.45	20.55	67.65	-57.59	58.54	6	-93	-90.05	-47.83	0.2	0.34	0.8
TransDecoder	31.93	33.93	-5.88	-40.32	67.11	69	-94.5	-88.24	-95.65	0.34	0.32	0.66
EasyGene/E. coli Model	26.68	32.9	-18.91	-28.8	59.84	87	-121.5	-92.76	-95.65	0.33	0.27	0.67
GeneMark/E. coli Model	0	0	-99.37	-87.58	0	N/A	N/A	N/A	N/A	0	0	1
Augustus/H. sapiens Model	3.99	9.79	-59.24	-50.37	36.84	68	0	N/A	N/A	0.1	0.04	0.9
GeneMark/S. Aureus Model	29.2	22.13	31.93	-55.22	64.75	45	-85.5	-90.5	-73.91	0.22	0.29	0.78
EasyGene/S. Aureus Model	32.98	27.45	20.17	-44.21	59.87	15	-93	-92.31	-78.26	0.28	0.33	0.72
Pseudomonas fluorescens (P. fluorescens) - Strain UK4 - Assembly ASM73042v1
Tool	Percentage_of_Genes_Detected	Percentage_of_ORFs_that_Detected_a_Gene	Percent_Difference_of_All_ORFs	Median_Length_Difference	Percentage_of_Perfect_Matches	Median_Start_Difference_of_Matched_ORFs	Median_Stop_Difference_of_Matched_ORFs	Percent_Difference_of_Matched_ORFs_Overlapping_Another_ORF	Percent_Difference_of_Short-Matched-ORFs	Precision	Recall	False_Discovery_Rate
Pseudo Strain Details	Number of Protein Coding Genes 5178			863	N/A	88.55	N/A	N/A	N/A	N/A	N/A	N/A
GeneMarkS	99.29	93.25	6.47	-2.78	87.03	6	N/A	-3.84	-0.25	0.93	0.99	0.07
Prodigal	98.49	94.08	4.69	0	92.86	6	N/A	0	-9.61	0.94	0.98	0.06
MetaGeneAnnotator	98.42	93.54	5.21	-1.04	90.42	6	N/A	-0.56	-9.11	0.93	0.98	0.07
GeneMarkS-2	98.73	94.11	4.91	-0.35	92.04	6	N/A	-0.48	-11.58	0.94	0.99	0.06
MetaGeneMark	98.28	93.41	5.21	-1.39	82.55	3	N/A	2.8	-12.81	0.93	0.98	0.07
GeneMark_HMM/E. coli Model	98.73	90.57	9	-4.17	88.26	-3	N/A	0.64	-9.61	0.91	0.99	0.09
GeneMark_HA	97.05	90.9	6.76	-3.13	80.82	3	N/A	3.6	-14.29	0.91	0.97	0.09
FragGeneScan	96.76	90.83	6.53	-2.26	85.31	3	N/A	-17.11	-18.23	0.91	0.97	0.09
GLIMMER-3	94.82	90.03	5.33	-2.09	74.79	3	N/A	-10.07	-16.26	0.9	0.95	0.1
MetaGene	96.97	93.57	3.63	-1.39	80.56	-3	N/A	-1.76	-11.82	0.93	0.97	0.07
GeneMark_HMM/S. Aureus Model	39.24	27.31	43.68	-36.85	80.12	-4.5	10.5	-74.74	-46.31	0.27	0.39	0.73
FGENESB/E. coli Model	95.5	89.29	6.95	-4.52	90.11	6	N/A	-12.71	-16.75	0.9	0.96	0.1
Augutus/S. Aureus Model	20.53	21.02	-2.36	-36.15	71.12	15	N/A	-95.36	-79.56	0.21	0.21	0.79
Augutus/E. coli Model	96.64	94.24	2.55	0.35	89.49	3	N/A	-8.23	-18.47	0.94	0.97	0.06
FGENESB/S. Aureus Model	12.38	8.66	42.89	-49.71	54.29	12	N/A	-98.8	-85.22	0.08	0.12	0.92
TransDecoder	85.03	93.62	-9.17	7.3	74.49	3	N/A	-20.46	-97.54	0.93	0.85	0.07
EasyGene/E. coli Model	88.35	94.29	-6.3	4.87	88.02	6	N/A	-28.22	-65.76	0.95	0.88	0.05
GeneMark/E. coli Model	92.12	89.9	2.47	1.04	64.4	3	N/A	28.46	-39.16	0.9	0.92	0.1
Augustus/H. sapiens Model	78.91	78.85	0.08	-1.39	47.6	-9	20	-99.84	-63.55	0.79	0.79	0.21
GeneMark/S. Aureus Model	2.22	4.24	-47.62	-77.17	66.09	6	N/A	-99.68	-95.57	0.04	0.02	0.96
EasyGene/S. Aureus Model	2.41	15.21	-84.13	-45.19	74.4	7.5	N/A	-99.6	-98.52	0.13	0.02	0.87
Staphylococcus aureus ( S. aureus) - Strain 502A - Assembly ASM59796v1
Tool	Percentage_of_Genes_Detected	Percentage_of_ORFs_that_Detected_a_Gene	Percent_Difference_of_All_ORFs	Median_Length_Difference	Percentage_of_Perfect_Matches	Median_Start_Difference_of_Matched_ORFs	Median_Stop_Difference_of_Matched_ORFs	Percent_Difference_of_Matched_ORFs_Overlapping_Another_ORF	Percent_Difference_of_Short-Matched-ORFs	Precision	Recall	False_Discovery_Rate
Staph Strain Details	Number of Protein Coding Genes 2478			794	N/A	86.8	N/A	N/A	N/A	N/A	N/A	N/A
GeneMarkS	99.6	95.66	4.12	-3.02	95.3	0	N/A	-1.23	-3.21	0.96	1	0.04
Prodigal	99.15	96.96	2.26	-1.51	99.06	12	N/A	0	-7.63	0.97	0.99	0.03
MetaGeneAnnotator	99.39	95.32	4.28	-3.02	94.4	3	N/A	0	-3.61	0.95	0.99	0.05
GeneMarkS-2	98.75	96.11	2.74	-2.64	92.77	3	N/A	-4.94	-8.03	0.96	0.99	0.04
MetaGeneMark	98.22	96.78	1.49	-0.38	80.4	6	N/A	3.7	-14.46	0.97	0.98	0.03
GeneMark_HMM/E. coli Model	94.39	93.04	1.45	-2.46	85.34	3	N/A	-7.2	-20.48	0.93	0.94	0.07
GeneMark_HA	98.43	94.1	4.6	-2.64	79.25	6	N/A	11.11	-13.25	0.94	0.98	0.06
FragGeneScan	98.59	93.93	4.96	-3.02	85.14	3	N/A	-13.99	-12.05	0.94	0.99	0.06
GLIMMER-3	97.18	94.65	2.66	-2.64	75.66	6	N/A	-19.96	-11.65	0.95	0.97	0.05
MetaGene	98.47	95.87	2.7	-1.89	80	3	N/A	0.82	-8.03	0.96	0.98	0.04
GeneMark_HMM/S. Aureus Model	99.6	95.58	4.2	-3.02	95.42	-3	N/A	-0.41	-3.21	0.95	1	0.05
FGENESB/E. coli Model	83.17	78.42	6.05	-14.17	86.03	-3	N/A	-46.91	-24.1	0.78	0.83	0.22
Augutus/S. Aureus Model	99.15	94.65	4.76	-3.02	94.18	3	N/A	-1.65	-7.23	0.94	0.99	0.06
Augutus/E. coli Model	60.21	86.9	-30.71	3.78	78.22	-12	N/A	-77.78	-65.06	0.87	0.6	0.13
FGENESB/S. Aureus Model	99.39	92.25	7.75	-4.91	93.02	-3	N/A	-1.85	-4.02	0.93	0.99	0.07
TransDecoder	87.01	97.69	-10.94	8.31	76.25	-3	N/A	-13.58	-98.8	0.98	0.87	0.02
EasyGene/E. coli Model	85.35	96.75	-11.78	7.56	88.46	3	N/A	-30.45	-73.09	0.97	0.85	0.03
GeneMark/E. coli Model	0.73	25.35	-97.13	-61.96	55.56	-30	N/A	N/A	-97.99	0.33	0.01	0.67
Augustus/H. sapiens Model	33.17	50.06	-33.74	0.5	32.12	18	71.5	N/A	-97.59	0.5	0.33	0.5
GeneMark/S. Aureus Model	94.15	95.81	-1.74	1.13	69.74	3	N/A	6.79	-30.12	0.96	0.94	0.04
EasyGene/S. Aureus Model	49.31	97.29	-49.31	1.13	94.35	-3	N/A	-51.23	-59.84	0.98	0.49	0.02
