## Supplemental Rankings for "No one tool to rule them all: Prokaryotic gene prediction tool performance is highly dependent on the organism of study"

### Sheet: Predicted_Results
Tool	Percentage of Genes Detected	Percentage of ORFs that Detected a Gene	Percent Difference of All ORFs	Median Length Difference	Percentage of Perfect Matches	Median Start Difference of Matched ORFs	Median Stop Difference of Matched ORFs	Percent Difference of Matched ORFs Overlapping Another ORF	Percent Difference of Short-Matched-ORFs	Precision	Recall	False Discovery Rate
GeneMarkS	98.83	96.26	2.67	-1.17	94.1	-31.5	31.5	0.7	-10.58	0.96	0.99	0.04
Prodigal	98.3	98.18	0.12	0	93.15	-6	6	-1.4	-13.87	0.98	0.98	0.02
MetaGeneAnnotator	99.85	99.18	0.67	-0.39	98.6	-3	9	1.17	-1.09	0.99	1	0.01
GeneMarkS-2	98.11	98.87	-0.77	0.78	95.1	3	-3	-3.62	-15.33	0.99	0.98	0.01
MetaGeneMark	97.78	97.32	0.47	0.39	70.09	-12	15	2.8	-22.26	0.97	0.98	0.03
GeneMark.hmm/E. coli Model	96.73	96.4	0.35	-0.39	81.49	-3	3	-3.85	-19.34	0.96	0.97	0.04
GeneMark_HA	97.18	96.1	1.12	0	67.27	-18	18	10.62	-25.73	0.96	0.97	0.04
FragGeneScan	97.63	93.22	4.74	-2.35	75.31	-27	21	-16.8	-22.08	0.93	0.98	0.07
GLIMMER-3	96.51	93.03	3.74	-2.35	65.59	-6	9	-14.12	-18.07	0.93	0.97	0.07
MetaGene	92.05	97.75	-5.83	3.13	66.96	-6	6	-14.47	-33.58	0.98	0.92	0.02
GeneMark.hmm/S. Aureus Model	98.28	96.24	2.12	-0.78	93.3	-27	6	-3.5	-13.14	0.96	0.98	0.04
FGENESB/E. coli Model	82.65	82.38	0.32	-11.73	83.44	55.5	-42	-46.21	-28.65	0.82	0.83	0.18
Augutus/S. Aureus Model	94.91	97.49	-2.64	1.56	90.33	3	-6	-21.35	-24.64	0.98	0.95	0.02
Augutus/E. coli Model	80.93	94.77	-14.61	5.48	78.13	39	-39	-49.82	-52.55	0.95	0.81	0.05
FGENESB/S. Aureus Model	85.46	86.09	-0.72	-9	86.7	18	-24	-42.36	-29.01	0.86	0.85	0.14
TransDecoder	82	97.16	-15.61	12.13	62.27	-9	9	-25.09	-98.91	0.98	0.82	0.02
EasyGene/E. coli Model	80.88	97.62	-17.15	11.73	85.02	21	-27	-34.31	-81.39	0.98	0.81	0.02
GeneMark/E. coli Model	23.14	63.69	-63.67	-9.39	45.04	48	-30	-92.42	-92.7	0.64	0.23	0.36
Augustus/H. sapiens Model	53.33	68.12	-21.72	3.52	32.16	60	-63	-99.53	-90.33	0.68	0.53	0.32
GeneMark/S. Aureus Model	57.22	83	-31.06	-1.56	56.86	-9	9	-63.59	-66.42	0.83	0.57	0.17
EasyGene/S. Aureus Model	77.04	91.88	-16.16	0	91.26	60	-60	-47.96	-58.39	0.92	0.77	0.08
GeneMarkS	92	91.75	0.27	-1.81	65.97	27	-30	-31.81	-23.59	0.92	0.92	0.08
Prodigal	91.87	92.68	-0.88	0	69.71	21	-24	-28.21	-27.82	0.93	0.92	0.07
MetaGeneAnnotator	92.59	91.87	0.78	-1.81	68.64	21	-30	-25.59	-26.41	0.92	0.93	0.08
GeneMarkS-2	92.24	92.79	-0.59	0	67.74	21	-27	-27.39	-28.17	0.93	0.92	0.07
MetaGeneMark	92.83	92.02	0.88	-1.81	68.38	21	-24	-28.37	-22.54	0.92	0.93	0.08
GeneMark.hmm/E. coli Model	92.8	89.54	3.64	-4.35	67.79	21	-27	-24.12	-23.24	0.89	0.93	0.11
GeneMark_HA	92.19	91.92	0.29	-1.45	69.2	21	-21	-26.66	-24.3	0.92	0.92	0.08
FragGeneScan	88.65	91.02	-2.6	1.09	65.98	24	-21	-49.71	-38.38	0.91	0.89	0.09
GLIMMER-3	91.22	90.3	1.02	-2.54	64.65	27	-31.5	-31.56	-26.76	0.9	0.91	0.1
MetaGene	91.76	92.08	-0.35	-0.73	69.38	18	-21	-25.76	-34.51	0.92	0.92	0.08
GeneMark.hmm/S. Aureus Model	27.46	23.93	14.72	-21.77	55.46	21	-18	-83.32	-73.59	0.24	0.27	0.76
FGENESB/E. coli Model	88.2	88.79	-0.67	-2.54	64.53	36	-36	-39.98	-39.79	0.89	0.88	0.11
Augutus/S. Aureus Model	3.93	5.58	-29.52	-20.68	38.78	-54	-3	-99.43	-97.18	0.06	0.04	0.94
Augutus/E. coli Model	91.01	93	-2.14	1.09	66.95	21	-27	-34.83	-39.44	0.93	0.91	0.07
FGENESB/S. Aureus Model	6.37	4.77	33.5	-43.17	34.45	3	-9	-99.67	-92.25	0.05	0.06	0.95
TransDecoder	79.26	91.76	-13.62	7.98	64.28	18	-12	-48.41	-98.59	0.92	0.79	0.08
EasyGene/E. coli Model	70.78	87.29	-18.92	8.34	62.04	48	-42	-62.55	-90.85	0.88	0.71	0.12
GeneMark/E. coli Model	87.08	85.32	2.06	1.09	65.24	-42	39	-1.88	-54.23	0.85	0.87	0.15
Augustus/H. sapiens Model	78.75	80.87	-2.62	-3.02	41.79	51	-54	N/A	-59.51	0.81	0.79	0.19
GeneMark/S. Aureus Model	0.19	0.73	-74.5	-69.65	14.29	123	-46.5	N/A	-98.94	0	0	1
EasyGene/S. Aureus Model	0.59	2.35	-74.9	-38.63	45.45	72	-45	N/A	N/A	0.04	0.01	0.96
GeneMarkS	97.58	91.4	6.74	-4.25	89.55	18	-27	-5.81	-18.31	0.92	0.98	0.08
Prodigal	98.05	93.15	5.21	-2.83	94.11	3	-6	-3.83	-16.63	0.93	0.98	0.07
MetaGeneAnnotator	96.64	91.92	5.11	-3.89	91.06	12	-30	-8.32	-21.45	0.92	0.97	0.08
GeneMarkS-2	97.41	93.77	3.85	-1.77	93.03	9	-15	-5.81	-21.93	0.94	0.97	0.06
MetaGeneMark	96.84	92.48	4.66	-2.48	82.33	-18	12	-3.29	-27.47	0.92	0.97	0.08
GeneMark.hmm/E. coli Model	97.53	91.48	6.59	-4.25	89.65	18	-30	-5.91	-18.55	0.92	0.98	0.08
GeneMark_HA	95.29	90.74	4.96	-2.83	78.44	-15	12	-2.41	-33.25	0.9	0.95	0.1
FragGeneScan	95.73	86.14	11.08	-7.43	86.87	-33	27	-23.44	-27.47	0.86	0.96	0.14
GLIMMER-3	95.63	89.32	7.03	-4.25	77.36	10.5	-13.5	-12.05	-26.02	0.9	0.96	0.1
MetaGene	93.73	93.06	0.69	-1.06	78.64	-3	3	-8.98	-33.73	0.93	0.94	0.07
GeneMark.hmm/S. Aureus Model	94.6	88.81	6.49	-4.6	88.36	24	-31.5	-9.97	-28.67	0.89	0.95	0.11
FGENESB/E. coli Model	95.85	88.53	8.24	-7.08	90.29	15	-15	-12.81	-18.31	0.89	0.96	0.11
Augutus/S. Aureus Model	87.61	88.75	-1.31	-1.42	80.39	15	-24	-44.8	-44.1	0.89	0.88	0.11
Augutus/E. coli Model	94.1	94.05	0.02	0.35	92.68	9	-15	-12.71	-29.88	0.94	0.94	0.06
FGENESB/S. Aureus Model	55.5	53.16	4.42	-34.32	65.27	48	-66	-86.53	-60.72	0.53	0.56	0.47
TransDecoder	86.23	95.33	-9.58	8.14	77.93	-18	15	-16.54	-97.83	0.96	0.86	0.04
EasyGene/E. coli Model	93.93	95.29	-1.46	2.48	92.51	6	-15	-9.97	-46.99	0.95	0.94	0.05
GeneMark/E. coli Model	88.08	93.67	-6	3.54	72.37	-30	30	10.73	-53.49	0.94	0.88	0.06
Augustus/H. sapiens Model	60.29	66.18	-8.93	-3.89	34.32	62	-69	-99.56	-87.47	0.66	0.6	0.34
GeneMark/S. Aureus Model	39.96	55.9	-28.53	-34.49	64.11	-6	9	-86.75	-76.14	0.56	0.4	0.44
EasyGene/S. Aureus Model	31.49	61.26	-48.59	-27.59	80.25	102	-108	-93.65	-86.27	0.61	0.31	0.39
GeneMarkS	39.5	16.83	134.66	-66.23	61.17	87	-148.5	-82.35	-26.09	0.17	0.39	0.83
Prodigal	39.92	19.1	109.03	-62.17	67.37	117	-153	-83.71	-17.39	0.19	0.4	0.81
MetaGeneAnnotator	38.87	20.98	85.29	-58.44	67.57	108	-156	-85.52	-21.74	0.21	0.39	0.79
GeneMarkS-2	39.08	18.75	108.4	-62.17	62.37	93	-111	-85.52	-26.09	0.19	0.39	0.81
MetaGeneMark	39.5	20.02	97.27	-60.14	65.96	109.5	-148.5	-84.62	-21.74	0.2	0.39	0.8
GeneMark.hmm/E. coli Model	35.29	22.83	54.62	-55.39	62.5	109.5	-148.5	-87.33	-47.83	0.23	0.35	0.77
GeneMark_HA	38.87	19.72	97.06	-60.47	65.41	109.5	-145.5	-84.62	-30.43	0.2	0.39	0.8
FragGeneScan	36.76	19.86	85.08	-58.78	66.86	111	-150	-90.95	-39.13	0.2	0.37	0.8
GLIMMER-3	39.71	17.9	121.85	-64.54	64.55	108	-145.5	-85.52	-21.74	0.18	0.4	0.82
MetaGene	39.29	21.57	82.14	-58.1	65.78	109.5	-148.5	-85.97	-21.74	0.21	0.39	0.79
GeneMark.hmm/S. Aureus Model	36.76	20.54	78.99	-58.1	58.29	90	-124.5	-84.16	-47.83	0.21	0.37	0.79
FGENESB/E. coli Model	28.57	17.57	62.61	-64.54	61.03	106.5	-157.5	-96.38	-34.78	0.18	0.29	0.82
Augutus/S. Aureus Model	37.39	21.14	76.89	-57.59	62.36	60	-147	-86.43	-34.78	0.21	0.37	0.79
Augutus/E. coli Model	14.29	29.57	-51.68	-40.49	57.35	111	-159	-99.1	-86.96	0.29	0.14	0.71
FGENESB/S. Aureus Model	34.45	20.55	67.65	-57.59	58.54	109.5	-127.5	-90.05	-47.83	0.2	0.34	0.8
TransDecoder	31.93	33.93	-5.88	-40.32	67.11	120	-156	-88.24	-95.65	0.34	0.32	0.66
EasyGene/E. coli Model	26.68	32.9	-18.91	-28.8	59.84	114	-153	-92.76	-95.65	0.33	0.27	0.67
GeneMark/E. coli Model	0	0	-99.37	-87.58	0	N/A	N/A	N/A	N/A	0	0	1
Augustus/H. sapiens Model	3.99	9.79	-59.24	-50.37	36.84	116	-85.5	N/A	N/A	0.1	0.04	0.9
GeneMark/S. Aureus Model	29.2	22.13	31.93	-55.22	64.75	111	-145.5	-90.5	-73.91	0.22	0.29	0.78
EasyGene/S. Aureus Model	32.98	27.45	20.17	-44.21	59.87	109.5	-133.5	-92.31	-78.26	0.28	0.33	0.72
GeneMarkS	99.29	93.25	6.47	-2.78	87.03	21	-18	-3.84	-0.25	0.93	0.99	0.07
Prodigal	98.49	94.08	4.69	0	92.86	-9	21	0	-9.61	0.94	0.98	0.06
MetaGeneAnnotator	98.42	93.54	5.21	-1.04	90.42	4.5	6	-0.56	-9.11	0.93	0.98	0.07
GeneMarkS-2	98.73	94.11	4.91	-0.35	92.04	6	9	-0.48	-11.58	0.94	0.99	0.06
MetaGeneMark	98.28	93.41	5.21	-1.39	82.55	-9	15	2.8	-12.81	0.93	0.98	0.07
GeneMark.hmm/E. coli Model	98.73	90.57	9	-4.17	88.26	-3	3	0.64	-9.61	0.91	0.99	0.09
GeneMark_HA	97.05	90.9	6.76	-3.13	80.82	-12	15	3.6	-14.29	0.91	0.97	0.09
FragGeneScan	96.76	90.83	6.53	-2.26	85.31	-24	30	-17.11	-18.23	0.91	0.97	0.09
GLIMMER-3	94.82	90.03	5.33	-2.09	74.79	15	-9	-10.07	-16.26	0.9	0.95	0.1
MetaGene	96.97	93.57	3.63	-1.39	80.56	-6	7.5	-1.76	-11.82	0.93	0.97	0.07
GeneMark.hmm/S. Aureus Model	39.24	27.31	43.68	-36.85	80.12	-4.5	10.5	-74.74	-46.31	0.27	0.39	0.73
FGENESB/E. coli Model	95.5	89.29	6.95	-4.52	90.11	18	-6	-12.71	-16.75	0.9	0.96	0.1
Augutus/S. Aureus Model	20.53	21.02	-2.36	-36.15	71.12	34.5	-12	-95.36	-79.56	0.21	0.21	0.79
Augutus/E. coli Model	96.64	94.24	2.55	0.35	89.49	-3	3	-8.23	-18.47	0.94	0.97	0.06
FGENESB/S. Aureus Model	12.38	8.66	42.89	-49.71	54.29	48	-21	-98.8	-85.22	0.08	0.12	0.92
TransDecoder	85.03	93.62	-9.17	7.3	74.49	-30	30	-20.46	-97.54	0.93	0.85	0.07
EasyGene/E. coli Model	88.35	94.29	-6.3	4.87	88.02	21	-15	-28.22	-65.76	0.95	0.88	0.05
GeneMark/E. coli Model	92.12	89.9	2.47	1.04	64.4	-48	45	28.46	-39.16	0.9	0.92	0.1
Augustus/H. sapiens Model	78.91	78.85	0.08	-1.39	47.6	48	-54	-99.84	-63.55	0.79	0.79	0.21
GeneMark/S. Aureus Model	2.22	4.24	-47.62	-77.17	66.09	36	3	-99.68	-95.57	0.04	0.02	0.96
EasyGene/S. Aureus Model	2.41	15.21	-84.13	-45.19	74.4	21	-1.5	-99.6	-98.52	0.13	0.02	0.87
GeneMarkS	99.6	95.66	4.12	-3.02	95.3	4.5	-3	-1.23	-3.21	0.96	1	0.04
Prodigal	99.15	96.96	2.26	-1.51	99.06	3	36	0	-7.63	0.97	0.99	0.03
MetaGeneAnnotator	99.39	95.32	4.28	-3.02	94.4	3	-3	0	-3.61	0.95	0.99	0.05
GeneMarkS-2	98.75	96.11	2.74	-2.64	92.77	6	-3	-4.94	-8.03	0.96	0.99	0.04
MetaGeneMark	98.22	96.78	1.49	-0.38	80.4	-9	9	3.7	-14.46	0.97	0.98	0.03
GeneMark.hmm/E. coli Model	94.39	93.04	1.45	-2.46	85.34	33	-36	-7.2	-20.48	0.93	0.94	0.07
GeneMark_HA	98.43	94.1	4.6	-2.64	79.25	-18	15	11.11	-13.25	0.94	0.98	0.06
FragGeneScan	98.59	93.93	4.96	-3.02	85.14	-18	15	-13.99	-12.05	0.94	0.99	0.06
GLIMMER-3	97.18	94.65	2.66	-2.64	75.66	10.5	6	-19.96	-11.65	0.95	0.97	0.05
MetaGene	98.47	95.87	2.7	-1.89	80	-9	9	0.82	-8.03	0.96	0.98	0.04
GeneMark.hmm/S. Aureus Model	99.6	95.58	4.2	-3.02	95.42	3	-3	-0.41	-3.21	0.95	1	0.05
FGENESB/E. coli Model	83.17	78.42	6.05	-14.17	86.03	60	-72	-46.91	-24.1	0.78	0.83	0.22
Augutus/S. Aureus Model	99.15	94.65	4.76	-3.02	94.18	3	-3	-1.65	-7.23	0.94	0.99	0.06
Augutus/E. coli Model	60.21	86.9	-30.71	3.78	78.22	100.5	-90	-77.78	-65.06	0.87	0.6	0.13
FGENESB/S. Aureus Model	99.39	92.25	7.75	-4.91	93.02	3	-3	-1.85	-4.02	0.93	0.99	0.07
TransDecoder	87.01	97.69	-10.94	8.31	76.25	-10.5	9	-13.58	-98.8	0.98	0.87	0.02
EasyGene/E. coli Model	85.35	96.75	-11.78	7.56	88.46	40.5	-33	-30.45	-73.09	0.97	0.85	0.03
GeneMark/E. coli Model	0.73	25.35	-97.13	-61.96	55.56	90	-39	N/A	-97.99	0.33	0.01	0.67
Augustus/H. sapiens Model	33.17	50.06	-33.74	0.5	32.12	63	-67.5	N/A	-97.59	0.5	0.33	0.5
GeneMark/S. Aureus Model	94.15	95.81	-1.74	1.13	69.74	-12	10.5	6.79	-30.12	0.96	0.94	0.04
EasyGene/S. Aureus Model	49.31	97.29	-49.31	1.13	94.35	N/A	-3	-51.23	-59.84	0.98	0.49	0.02

### Sheet: Bacillus_Ranked
Tool	Percentage of Genes Detected	Percentage of ORFs that Detected a Gene	Percent Difference of All ORFs	Median Length Difference	Percentage of Perfect Matches	Median Start Difference of Matched ORFs	Median Stop Difference of Matched ORFs	Percent Difference of Matched ORFs Overlapping Another ORF	Percent Difference of Short-Matched-ORFs	Precision	Recall	False Discovery Rate	Summed_Ranks	Rank
Prodigal	3	3	1	2	5	10	10.5	3	4	5	5	5	56.5	2
GeneMarkS-2	5	2	7	7.5	2	10	10.5	6	5	1.5	5	1.5	63	3
MetaGeneAnnotator	1	1	5	5	1	10	10.5	2	1	1.5	1	1.5	40.5	1
MetaGeneMark	6	7	4	5	14	10	10.5	4	9	8	5	8	90.5	6
GeneMarkS	2	10	11	9	3	10	10.5	1	2	10.5	2	10.5	81.5	4
MetaGene	12	4	14	14	16	10	10.5	10	14	5	12	5	126.5	10
GeneMark.hmm/E. coli Model	9	9	3	5	11	10	10.5	7	7	10.5	9	10.5	101.5	7
GeneMark_HA	8	12	8	2	15	10	10.5	8	11	10.5	9	10.5	114.5	9
Augutus/E. coli Model	16	13	15	16	12	10	10.5	18	15	13	16.5	13	168	18
FragGeneScan	7	14	13	12.5	13	10	10.5	11	8	14.5	5	14.5	133	11
GLIMMER-3	10	15	12	12.5	17	10	10.5	9	6	14.5	9	14.5	140	12
EasyGene/E. coli Model	17	5	18	19.5	9	10	10.5	14	18	5	16.5	5	147.5	13
Augutus/S. Aureus Model	11	6	10	10.5	7	10	10.5	12	10	5	11	5	108	8
TransDecoder	15	8	16	21	18	10	10.5	13	21	5	15	5	157.5	15
GeneMark.hmm/S. Aureus Model	4	11	9	7.5	4	10	10.5	5	3	10.5	5	10.5	90	5
FGENESB/E. coli Model	14	19	2	19.5	10	10	10.5	16	12	19	14	19	165	17
GeneMark/E. coli Model	21	21	21	18	20	21	10.5	20	20	21	21	21	235.5	21
EasyGene/S. Aureus Model	18	16	17	2	6	10	10.5	17	16	16	18	16	162.5	16
FGENESB/S. Aureus Model	13	17	6	17	8	10	10.5	15	13	17	13	17	156.5	14
GeneMark/S. Aureus Model	19	18	20	10.5	19	20	10.5	19	17	18	19	18	208	19
Augustus/H. sapiens Model	20	20	19	15	21	10	21	21	19	20	20	20	226	20

### Sheet: Caul_Ranked
Tool	Percentage of Genes Detected	Percentage of ORFs that Detected a Gene	Percent Difference of All ORFs	Median Length Difference	Percentage of Perfect Matches	Median Start Difference of Matched ORFs	Median Stop Difference of Matched ORFs	Percent Difference of Matched ORFs Overlapping Another ORF	Percent Difference of Short-Matched-ORFs	Precision	Recall	False Discovery Rate	Summed_Ranks	Rank
Prodigal	7	3	7.5	1.5	1	7	10.5	7	7	2	6	2	125	2
GeneMarkS-2	4	2	4	1.5	7	7	10.5	6	8	2	6	2	121	1
MetaGeneAnnotator	3	7	6	9	4	7	10.5	3	5	6.5	2	6.5	144	5
MetaGeneMark	1	5	7.5	9	5	7	10.5	8	1	6.5	2	6.5	142	4
GeneMarkS	6	9	1	9	10	7	10.5	10	3	6.5	6	6.5	176	7
MetaGene	8	4	3	3	2	16	10.5	4	9	6.5	6	6.5	163	6
GeneMark.hmm/E. coli Model	2	12	14	14	6	7	10.5	2	2	12.5	2	12.5	202	9
GeneMark_HA	5	6	2	7	3	7	10.5	5	4	6.5	6	6.5	140	3
Augutus/E. coli Model	10	1	11	5	8	7	10.5	11	11	2	9.5	2	184	8
FragGeneScan	11	10	12	5	9	7	10.5	14	10	10	11	10	250	11
GLIMMER-3	9	11	9	11.5	12	7	10.5	9	6	11	9.5	11	243	10
EasyGene/E. coli Model	16	14	17	16	15	7	10.5	15	16	14	16	14	356	15
Augutus/S. Aureus Model	19	18	18	17	19	20.5	10.5	17	18	18	19	18	442	18
TransDecoder	14	8	15	15	14	16	10.5	13	19	6.5	14.5	6.5	318	14
GeneMark.hmm/S. Aureus Model	17	17	16	18	16	16	10.5	16	15	17	17	17	402	17
FGENESB/E. coli Model	12	13	5	11.5	13	7	10.5	12	12	12.5	12	12.5	279	13
GeneMark/E. coli Model	13	15	10	5	11	7	10.5	1	13	15	13	15	269	12
EasyGene/S. Aureus Model	20	20	21	19	17	18	10.5	20	21	20	20	20	473	20
FGENESB/S. Aureus Model	18	19	19	20	20	19	10.5	18	17	19	18	19	452	19
GeneMark/S. Aureus Model	21	21	20	21	21	20.5	10.5	20	20	21	21	21	497	21
Augustus/H. sapiens Model	15	16	13	13	18	14	21	20	14	16	14.5	16	397	16

### Sheet: E-coli_Ranked
Tool	Percentage of Genes Detected	Percentage of ORFs that Detected a Gene	Percent Difference of All ORFs	Median Length Difference	Percentage of Perfect Matches	Median Start Difference of Matched ORFs	Median Stop Difference of Matched ORFs	Percent Difference of Matched ORFs Overlapping Another ORF	Percent Difference of Short-Matched-ORFs	Precision	Recall	False Discovery Rate	Summed_Ranks	Rank
Prodigal	1	6	10	7.5	1	7	10	3	1	6.5	2	6.5	61.5	1
GeneMarkS-2	4	4	5	4	2	16.5	10	4.5	6	4	5	4	69	2
MetaGeneAnnotator	6	9	9	10.5	5	7	10	7	5	9.5	5	9.5	92.5	5
MetaGeneMark	5	8	7	5.5	11	16.5	10	2	8.5	9.5	5	9.5	97.5	6
GeneMarkS	2	11	14	13	8	16.5	10	4.5	2.5	9.5	2	9.5	102.5	7
MetaGene	14	7	2	2	14	7	10	8	13	6.5	13	6.5	103	8
GeneMark.hmm/E. coli Model	3	10	13	13	7	16.5	10	6	4	9.5	2	9.5	103.5	9
GeneMark_HA	10	12	8	7.5	15	7	10	1	12	12.5	10.5	12.5	118	10
Augutus/E. coli Model	12	3	1	1	3	7	10	13	11	4	13	4	82	3
FragGeneScan	8	17	19	17	10	7	10	16	8.5	17	8	17	154.5	17
GLIMMER-3	9	13	15	13	17	7	10	12	7	12.5	8	12.5	136	12
EasyGene/E. coli Model	13	2	4	5.5	4	7	10	9.5	15	2	13	2	87	4
Augutus/S. Aureus Model	16	15	3	3	12	7	10	17	14	15	15.5	15	142.5	15.5
TransDecoder	17	1	18	18	16	7	10	15	21	1	17	1	142	14
GeneMark.hmm/S. Aureus Model	11	14	12	15	9	7	10	9.5	10	15	10.5	15	138	13
FGENESB/E. coli Model	7	16	16	16	6	7	20	14	2.5	15	8	15	142.5	15.5
GeneMark/E. coli Model	15	5	11	9	18	7	10	11	16	4	15.5	4	125.5	11
EasyGene/S. Aureus Model	21	19	21	19	13	20	10	20	19	19	21	19	221	19
FGENESB/S. Aureus Model	19	21	6	20	19	16.5	10	18	17	21	19	21	207.5	18
GeneMark/S. Aureus Model	20	20	20	21	20	16.5	10	19	18	20	20	20	224.5	21
Augustus/H. sapiens Model	18	18	17	10.5	21	21	21	21	20	18	18	18	221.5	20

### Sheet: Myco_Ranked
Tool	Percentage of Genes Detected	Percentage of ORFs that Detected a Gene	Percent Difference of All ORFs	Median Length Difference	Percentage of Perfect Matches	Median Start Difference of Matched ORFs	Median Stop Difference of Matched ORFs	Percent Difference of Matched ORFs Overlapping Another ORF	Percent Difference of Short-Matched-ORFs	Precision	Recall	False Discovery Rate	Summed_Ranks	Rank
Prodigal	1	15	19	16.5	2	16	7.5	2	1	15.5	1.5	15.5	112.5	7
GeneMarkS-2	6	16	18	16.5	11	3	7.5	7	6.5	15.5	5.5	15.5	128	11.5
MetaGeneAnnotator	7.5	9	14	12	1	9.5	7.5	7	3.5	8.5	5.5	8.5	93.5	1
MetaGeneMark	3.5	12	16	14	5	9.5	7.5	4.5	3.5	12.5	5.5	12.5	106	4
GeneMarkS	3.5	19	21	20	13	5	14	1	6.5	19	5.5	19	146.5	18
MetaGene	5	7	12	10.5	6	12.5	14	9	3.5	8.5	5.5	8.5	102	2
GeneMark.hmm/E. coli Model	12	5	6	7	10	14	18.5	11	13	5	12	5	118.5	8
GeneMark_HA	7.5	14	15	15	7	12.5	14	4.5	8	12.5	5.5	12.5	128	11.5
Augutus/E. coli Model	19	3	5	3	19	21	3	19	17	3	19	3	134	15
FragGeneScan	10.5	13	13	13	4	9.5	7.5	15	11	12.5	10	12.5	131.5	14
GLIMMER-3	2	17	20	18.5	9	6	7.5	7	3.5	17.5	1.5	17.5	127	10
EasyGene/E. coli Model	18	2	2	1	16	20	20.5	17	18.5	2	18	2	137	16
Augutus/S. Aureus Model	9	8	10	8.5	12	9.5	7.5	10	9.5	8.5	10	8.5	111	5
TransDecoder	15	1	1	2	3	18	17	12	18.5	1	15	1	104.5	3
GeneMark.hmm/S. Aureus Model	10.5	11	11	10.5	18	7	18.5	3	13	8.5	10	8.5	129.5	13
FGENESB/E. coli Model	17	18	8	18.5	14	19	20.5	18	9.5	17.5	16.5	17.5	194	20
GeneMark/E. coli Model	21	21	17	21	21	1	1	20.5	20.5	21	21	21	207	21
EasyGene/S. Aureus Model	14	4	3	4	15	4	14	16	16	4	14	4	112	6
FGENESB/S. Aureus Model	13	10	9	8.5	17	2	14	13	13	12.5	13	12.5	137.5	17
GeneMark/S. Aureus Model	16	6	4	6	8	15	7.5	14	15	6	16.5	6	120	9
Augustus/H. sapiens Model	20	20	7	5	20	17	2	20.5	20.5	20	20	20	192	19

### Sheet: Pseudo_Ranked
Tool	Percentage of Genes Detected	Percentage of ORFs that Detected a Gene	Percent Difference of All ORFs	Median Length Difference	Percentage of Perfect Matches	Median Start Difference of Matched ORFs	Median Stop Difference of Matched ORFs	Percent Difference of Matched ORFs Overlapping Another ORF	Percent Difference of Short-Matched-ORFs	Precision	Recall	False Discovery Rate	Summed_Ranks	Rank
Prodigal	4	4	6	1	1	14	10	1	3.5	3	5	3	55.5	1
GeneMarkS-2	2.5	3	7	2.5	2	14	10	2	5	3	2	3	56	2
MetaGeneAnnotator	5	7	8.5	4.5	3	14	10	3	2	7	5	7	76	4
MetaGeneMark	6	8	8.5	7	10	5	10	6	7	7	5	7	86.5	5.5
GeneMarkS	1	9	12	11	8	14	10	8	1	7	2	7	90	7
MetaGene	8	6	5	7	12	5	10	5	6	7	8.5	7	86.5	5.5
GeneMark.hmm/E. coli Model	2.5	12	16	13	6	5	10	4	3.5	11	2	11	96	8
GeneMark_HA	7	10	14	12	11	5	10	7	8	11	8.5	11	114.5	9
Augutus/E. coli Model	10	2	4	2.5	5	5	10	9	12	3	8.5	3	74	3
FragGeneScan	9	11	13	10	9	5	10	12	11	11	8.5	11	120.5	11
GLIMMER-3	12	13	10	9	14	5	10	10	9	14	12	14	132	12
EasyGene/E. coli Model	14	1	11	15	7	14	10	14	16	1	14	1	118	10
Augutus/S. Aureus Model	18	18	2	17	17	21	10	17	17	18	18	18	191	17
TransDecoder	15	5	17	16	15	5	10	13	20	7	15	7	145	15
GeneMark.hmm/S. Aureus Model	17	17	19	18	13	10	20	16	14	17	17	17	195	18
FGENESB/E. coli Model	11	15	15	14	4	14	10	11	10	14	11	14	143	14
GeneMark/E. coli Model	13	14	3	4.5	19	5	10	15	13	14	13	14	137.5	13
EasyGene/S. Aureus Model	20	19	21	19	16	18	10	19	21	19	20.5	19	221.5	19
FGENESB/S. Aureus Model	19	20	18	20	20	20	10	18	18	20	19	20	222	20
GeneMark/S. Aureus Model	21	21	20	21	18	14	10	20	19	21	20.5	21	226.5	21
Augustus/H. sapiens Model	16	16	1	7	21	19	21	21	15	16	16	16	185	16

### Sheet: Staph_Ranked
Tool	Percentage of Genes Detected	Percentage of ORFs that Detected a Gene	Percent Difference of All ORFs	Median Length Difference	Percentage of Perfect Matches	Median Start Difference of Matched ORFs	Median Stop Difference of Matched ORFs	Percent Difference of Matched ORFs Overlapping Another ORF	Percent Difference of Short-Matched-ORFs	Precision	Recall	False Discovery Rate	Summed_Ranks	Rank
Prodigal	5.5	3	4	5	1	18.5	10.5	1.5	6	4	5.5	4	68.5	1
GeneMarkS-2	7	6	7	9	8	8	10.5	9	7.5	7.5	5.5	7.5	92.5	5
MetaGeneAnnotator	3.5	11	10	13	4	8	10.5	1.5	3	11	5.5	11	92	4
MetaGeneMark	11	4	2	1	13	16	10.5	8	12	4	10	4	95.5	6
GeneMarkS	1.5	9	8	13	3	1	10.5	5	1.5	7.5	1.5	7.5	69	2
MetaGene	9	7	6	6	14	8	10.5	4	7.5	7.5	10	7.5	97	7
GeneMark.hmm/E. coli Model	13	16	1	7	11	8	10.5	11	13	16.5	13.5	16.5	137	12.5
GeneMark_HA	10	14	11	9	15	16	10.5	12	11	14	10	14	146.5	17
Augutus/E. coli Model	18	18	18	16	16	18.5	10.5	19	17	18	18	18	205	19
FragGeneScan	8	15	13	13	12	8	10.5	14	10	14	5.5	14	137	12.5
GLIMMER-3	12	12.5	5	9	18	16	10.5	15	9	11	12	11	141	15
EasyGene/E. coli Model	16	5	17	18	9	8	10.5	16	18	4	16	4	141.5	16
Augutus/S. Aureus Model	5.5	12.5	12	13	6	8	10.5	6	5	14	5.5	14	112	8
TransDecoder	15	1	16	19	17	8	10.5	13	21	1.5	15	1.5	138.5	14
GeneMark.hmm/S. Aureus Model	1.5	10	9	13	2	8	10.5	3	1.5	11	1.5	11	82	3
FGENESB/E. coli Model	17	19	14	20	10	8	10.5	17	14	19	17	19	184.5	18
GeneMark/E. coli Model	21	21	21	21	20	21	10.5	20.5	20	21	21	21	239	21
EasyGene/S. Aureus Model	19	2	20	3.5	5	8	10.5	18	16	1.5	19	1.5	124	10
FGENESB/S. Aureus Model	3.5	17	15	17	7	8	10.5	7	4	16.5	5.5	16.5	127.5	11
GeneMark/S. Aureus Model	14	8	3	3.5	19	8	10.5	10	15	7.5	13.5	7.5	119.5	9
Augustus/H. sapiens Model	20	20	19	2	21	20	21	20.5	19	20	20	20	222.5	20

### Sheet: Overall_Ranked
Tool	Percentage of Genes Detected	Percentage of ORFs that Detected a Gene	Percent Difference of All ORFs	Median Length Difference	Percentage of Perfect Matches	Median Start Difference of Matched ORFs	Median Stop Difference of Matched ORFs	Percent Difference of Matched ORFs Overlapping Another ORF	Percent Difference of Short-Matched-ORFs	Precision	Recall	False Discovery Rate	Summed_Ranks	Rank
Prodigal	2	4	3	1	1	16	6.5	1	3	4	3	4	48.5	1
GeneMarkS-2	4	3	4	2	3	7.5	6.5	5	4	3	4	3	49	2
MetaGeneAnnotator	3	7.5	5	8	2	4	6.5	2	2	7	2	7	56	3
MetaGeneMark	5	7.5	2	3	8	11.5	6.5	4	6	8	5	8	74.5	4
GeneMarkS	1	10	11	14.5	4	3	13	3	1	9	1	9	79.5	5
MetaGene	10	5	1	4	12	7.5	13	7	8	5	10	5	87.5	6
GeneMark.hmm/E. coli Model	6	9	6	9	5	9	17	8	7	10	6	10	102	7
GeneMark_HA	7	11	9	6.5	13	5	13	6	9	11	8	11	109.5	8
Augutus/E. coli Model	14	6	7	5	11	15	2	17.5	15	6	14	6	118.5	9
FragGeneScan	8	14	18	12	6.5	1	6.5	13	11	13.5	7	13.5	124	10
GLIMMER-3	9	16	13	13	17	2	6.5	10	5	16	9	16	132.5	11
EasyGene/E. coli Model	17	2	12	14.5	9	14	18	14	16	2	17	2	137.5	12
Augutus/S. Aureus Model	13	12	8	11	15	18	6.5	11.5	13	12	13	12	145	13
TransDecoder	16	1	18	19	16	11.5	16	11.5	21	1	16	1	148	14
GeneMark.hmm/S. Aureus Model	11	14	15.5	17	10	6	19	9	10	13.5	11	13.5	149.5	15
FGENESB/E. coli Model	12	19	10	20	6.5	13	20	15.5	12	19	12	19	178	16
GeneMark/E. coli Model	18	18	18	16	20	10	1	15.5	17	18	18	18	187.5	17
EasyGene/S. Aureus Model	21	14	21	10	14	19	13	20	20	15	21	15	203	18
FGENESB/S. Aureus Model	15	20	14	21	18	17	13	17.5	14	20	15	20	204.5	19
GeneMark/S. Aureus Model	20	17	20	18	19	20	6.5	19	18	17	20	17	211.5	20
Augustus/H. sapiens Model	19	21	15.5	6.5	21	21	21	21	19	21	19	21	226	21
